# Effects of prenatal maternal immune activation and exposure to circadian disruption during adolescence: exploring the two-hit model of neurodevelopmental disorders

**DOI:** 10.1101/2024.02.25.580567

**Authors:** Tara C. Delorme, Danusa M. Arcego, Danae Penichet, Nicholas O’Toole, Nikki Huebener, Patrícia P. Silveira, Lalit K. Srivastava, Nicolas Cermakian

**Author notes:** Co-corresponding authors **Correspondence requests to:** Dr. Nicolas Cermakian, 6875 Boulevard LaSalle, Montréal, QC H4H 1R3, Canada; Dr. Lalit Srivastava, 6875 Boulevard LaSalle, Montréal, QC H4H 1R3, Canada.

## Abstract

**Background:** Around 80% of individuals with neurodevelopmental disorders (NDDs) such as schizophrenia and autism spectrum disorders experience disruptions in sleep/circadian rhythms. We explored whether prenatal infection, an established risk factor for NDDs, and environmental circadian disruption synergistically induced sex-specific deficits in mice.

**Methods:** A maternal immune activation (MIA) protocol was used by injecting pregnant mice (at E9.5) with a viral mimic poly IC or saline. Then, juvenile/adolescent offspring (3-7 weeks old) were subjected to either standard lighting (12:12LD) or constant light (LL).

**Results:** We found interactions of the two factors on behaviors related to cognition, anxiety, and sociability. Also, poly IC exposure led to a more activated profile of hippocampal microglia in males only, while LL diminished these effects. Using RNA sequencing in the dorsal hippocampus, we found that poly IC exposure led to many differentially expressed genes in males (but not females), and fewer differentially expressed genes were observed after LL exposure. Using the WGCNA analysis, we found several significant gene modules positively associated with poly IC (in comparison to saline exposure) and LL (in comparison to LD exposure) in males, and less so in females. Interestingly, many of the identified hub bottleneck genes were homologous to human genes associated with both sleep/circadian rhythms and neurodevelopmental disorders as identified by GWA studies.

**Conclusions:** Our work demonstrates that in a mouse model of prenatal infection, disruptions in circadian rhythms induced by LL play a role in modulating the effects of MIA at behavioral, cellular, and molecular levels.
