## Supplementary File 2 for "Effects of prenatal maternal immune activation and exposure to circadian disruption during adolescence: exploring the two-hit model of neurodevelopmental disorders"

### Sheet: pLL_vs_sLL
	baseMean	log2FoldChange	lfcSE	stat	pvalue	padj
Syt2	435.726	1.58927	0.281741	5.64088	1.69183e-08	0.000256515
Sulf1	430.7	-3.89868	0.799387	-4.87709	1.07662e-06	0.00712623
Scube1	211.627	-1.43991	0.298514	-4.82358	1.41002e-06	0.00712623
Rab15	1996.14	-0.671847	0.145335	-4.62273	3.7872e-06	0.0143554
Igfbp3	153.96	-1.33035	0.297381	-4.47354	7.69359e-06	0.0233301
Serpinb8	100.035	-1.83446	0.429343	-4.27272	1.93102e-05	0.0250425
Igfn1	53.7791	-4.51743	1.0856	-4.16122	3.16553e-05	0.0250425
Ndufs3	746.365	0.327839	0.0788596	4.15725	3.22108e-05	0.0250425
Gm11549	56.6199	-3.03395	0.700689	-4.32995	1.49145e-05	0.0250425
Chia1	21.6347	-2.83646	0.686435	-4.13217	3.5936e-05	0.0250425
Lmo4	2266.46	-0.410161	0.0985687	-4.16117	3.16617e-05	0.0250425
Col8a2	94.3993	-5.50312	1.33025	-4.13691	3.5202e-05	0.0250425
Pla2g5	28.728	-4.45584	1.01859	-4.37454	1.21689e-05	0.0250425
Nwd2	811.5	-0.669287	0.159836	-4.18733	2.82258e-05	0.0250425
Drc7	100.611	-5.59892	1.30479	-4.29107	1.77815e-05	0.0250425
Cdh8	2009.89	0.905725	0.213519	4.24189	2.21644e-05	0.0250425
Clec18a	20.0001	-2.28333	0.529754	-4.31016	1.63133e-05	0.0250425
Ak9	33.0226	-4.22185	0.980807	-4.30446	1.67392e-05	0.0250425
Rai14	193.404	-2.13911	0.511513	-4.18193	2.89051e-05	0.0250425
Maats1	42.2985	-4.48243	1.08544	-4.12962	3.63366e-05	0.0250425
Vgll3	43.6399	-1.60849	0.377993	-4.25534	2.08735e-05	0.0250425
Cfap43	66.454	-4.15821	1.00686	-4.12988	3.62955e-05	0.0250425
Ccdc3	200.455	-1.38265	0.338284	-4.08725	4.36526e-05	0.0275775
Nrep	1584.38	0.789331	0.192828	4.09344	4.25015e-05	0.0275775
Il34	294.548	-1.1655	0.286187	-4.07251	4.65086e-05	0.0282065
Bmp3	229.793	-3.04619	0.755088	-4.03421	5.47856e-05	0.0296664
Stx1a	806.51	-1.56698	0.388375	-4.03472	5.46663e-05	0.0296664
Tuba8	45.3003	-1.1536	0.285339	-4.04291	5.27927e-05	0.0296664
Nav3	1613.43	-0.604126	0.150547	-4.01289	5.9981e-05	0.0307857
Acat3	87.4556	0.607201	0.15145	4.00924	6.09135e-05	0.0307857
Wdr66	103.919	-2.20855	0.555296	-3.97726	6.97143e-05	0.0333493
Rsph1	67.3416	-2.73497	0.688047	-3.97498	7.0385e-05	0.0333493
Ppp1r42	11.653	-2.12134	0.537017	-3.95022	7.80798e-05	0.034819
Eprs	2274.3	0.192427	0.0487037	3.95098	7.78319e-05	0.034819
Podn	19.0486	-2.52808	0.641758	-3.9393	8.17184e-05	0.0354004
Tmem245	3040.41	-0.498989	0.128723	-3.87647	0.000105985	0.0382605
Cckbr	168.131	-2.80886	0.720877	-3.89645	9.76148e-05	0.0382605
Cplx3	56.3727	-1.60341	0.411416	-3.89729	9.72756e-05	0.0382605
Rsph4a	108.991	-3.90298	1.00668	-3.8771	0.000105711	0.0382605
Lbhd2	18.3918	-4.20558	1.07912	-3.89722	9.73038e-05	0.0382605
Mtrex	1603.01	0.167658	0.043193	3.88161	0.000103765	0.0382605
Flywch2	63.0198	0.889157	0.229033	3.88223	0.000103504	0.0382605
Slc4a10	6363.18	-0.381292	0.0990986	-3.8476	0.00011928	0.0384791
Slc26a7	12.7038	-3.78121	0.979501	-3.86035	0.000113227	0.0384791
Mecr	196.662	0.413509	0.106954	3.86624	0.000110526	0.0384791
Cpxm2	34.9696	-2.34715	0.610012	-3.84771	0.000119225	0.0384791
Slc39a4	11.9791	-5.1419	1.3357	-3.84958	0.000118321	0.0384791
Kcna4	757.835	0.751269	0.196036	3.83231	0.000126945	0.0388252
Cabp1	684.943	-0.421453	0.11031	-3.82063	0.000133112	0.0388252
Ccdc114	50.0376	-2.18749	0.572559	-3.82055	0.000133156	0.0388252
Hydin	72.9637	-3.65095	0.955405	-3.82137	0.000132714	0.0388252
Dnah5	257.621	-1.22068	0.318108	-3.83731	0.00012439	0.0388252
Gpr139	31.9567	1.25233	0.328301	3.81458	0.000136416	0.0390253
Hspa1b	102.321	-0.738192	0.193919	-3.8067	0.000140833	0.0395428
Spag16	35.7471	-4.84754	1.27924	-3.78938	0.000151021	0.0401882
Wdr78	287.597	-1.38122	0.363927	-3.79534	0.000147443	0.0401882
Sfrp1	182.689	-2.22679	0.587656	-3.78928	0.000151083	0.0401882
Lrrc36	17.7585	-3.2227	0.852449	-3.78051	0.000156505	0.0409126
Fhl2	227.928	-0.926623	0.246842	-3.7539	0.000174101	0.0419004
Fbxl13	9.90402	-3.44421	0.914709	-3.76536	0.000166313	0.0419004
Slc25a22	2127.89	-0.417214	0.111108	-3.75504	0.000173311	0.0419004
Tbc1d16	1307.79	0.346701	0.092097	3.76452	0.000166867	0.0419004
Map3k15	67.7249	-1.78972	0.476732	-3.75415	0.000173932	0.0419004
Mest	510.103	-1.25412	0.335195	-3.74146	0.000182956	0.0433435
Fap	36.8493	-3.21194	0.862899	-3.72227	0.000197439	0.0451193
Ate1	1911.44	-0.256096	0.0688468	-3.7198	0.00019938	0.0451193
N4bp3	87.6205	-1.63252	0.438575	-3.72232	0.000197398	0.0451193
Ccdc113	31.1905	-2.81307	0.758746	-3.70752	0.000209296	0.0458121
Hk1	4688.07	-0.257492	0.0696893	-3.69485	0.000220014	0.0458121
Tekt1	33.9655	-2.67839	0.725335	-3.69262	0.000221956	0.0458121
Myl4	39.5016	-2.63237	0.711617	-3.69914	0.00021633	0.0458121
Slc5a3	1017.08	-0.84883	0.229204	-3.70338	0.00021275	0.0458121
Tnfaip8l1	54.9204	-0.867252	0.233744	-3.71026	0.000207049	0.0458121
Pcdhb17	346.846	0.338053	0.0915947	3.69075	0.000223591	0.0458121
Prss35	90.764	-1.13072	0.306836	-3.68508	0.000228632	0.0462202
Cfap65	128.966	-3.6574	0.994295	-3.67839	0.000234711	0.0463437
Arhgap25	82.2968	-2.56118	0.69641	-3.67769	0.000235356	0.0463437
Dlk1	74.6823	-4.80467	1.30847	-3.67197	0.000240684	0.0467854
Enkur	55.9937	-3.22113	0.879337	-3.66314	0.000249143	0.0478165
Spag8	15.2593	-2.59458	0.711564	-3.64631	0.000266038	0.0494003
Dkkl1	20.6732	-3.30956	0.906536	-3.65078	0.000261449	0.0494003
B3gnt5	50.1768	-1.67658	0.459939	-3.64521	0.000267169	0.0494003
Oxtr	59.8587	-1.65581	0.454992	-3.63921	0.000273473	0.0499566

### Sheet: sLL_vs_sLD
	baseMean	log2FoldChange	lfcSE	stat	pvalue	padj
Prss35	90.764	1.49802	0.311434	4.81006	1.50885e-06	0.0126796
Tbc1d16	1307.79	-0.476387	0.092153	-5.16952	2.34701e-07	0.00394461

### Sheet: pLL_vs_sLD
	baseMean	log2FoldChange	lfcSE	stat	pvalue	padj

### Sheet: pLD_vs_sLD
	baseMean	log2FoldChange	lfcSE	stat	pvalue	padj

### Sheet: pLL_vs_pLD
	baseMean	log2FoldChange	lfcSE	stat	pvalue	padj

### Sheet: pLD_vs_sLL
	baseMean	log2FoldChange	lfcSE	stat	pvalue	padj
Nav3	1613.43	-0.848774	0.150905	-5.62455	1.85995e-08	0.000275998
Ccdc3	200.455	-1.87361	0.341015	-5.4942	3.92476e-08	0.000291198
Prss35	90.764	-1.64057	0.312757	-5.24551	1.55851e-07	0.000770893
Sulf1	430.7	-4.09608	0.80032	-5.11806	3.08696e-07	0.000916148
Rab15	1996.14	-0.745981	0.145512	-5.12661	2.95003e-07	0.000916148
Pcdhac2	473.898	-0.437671	0.0867528	-5.04503	4.53449e-07	0.00112145
Nupr1	34.2562	1.40087	0.286479	4.88996	1.00857e-06	0.00213802
Klf7	1245.26	-0.526653	0.108837	-4.8389	1.30557e-06	0.00240039
Syt2	435.726	1.35379	0.282194	4.79738	1.60753e-06	0.00240039
Scube1	211.627	-1.43488	0.299174	-4.79613	1.61762e-06	0.00240039
Ank2	15912.9	-0.411689	0.0881714	-4.66919	3.02383e-06	0.00407915
Slc25a22	2127.89	-0.511889	0.111325	-4.59814	4.2627e-06	0.00527118
Gm11549	56.6199	-3.2244	0.705786	-4.56852	4.91172e-06	0.00560654
Exph5	110.243	-1.45756	0.322582	-4.51843	6.22993e-06	0.00660328
Magi3	1146.91	-0.77469	0.172445	-4.49239	7.04278e-06	0.006638
Il34	294.548	-1.28184	0.287019	-4.46606	7.9673e-06	0.006638
Myrip	998.007	-0.589545	0.132072	-4.4638	8.05203e-06	0.006638
Apc	9979.15	-0.505677	0.112651	-4.48889	7.1594e-06	0.006638
Pla2g5	28.728	-4.55206	1.02858	-4.42556	9.61939e-06	0.00751274
Serpinb8	100.035	-1.89532	0.430933	-4.39818	1.09161e-05	0.00809921
Fap	36.8493	-3.83993	0.879377	-4.36665	1.26169e-05	0.00848868
Tmem245	3040.41	-0.560078	0.12884	-4.34708	1.37961e-05	0.00848868
Slit2	662.191	-1.55094	0.356111	-4.35521	1.32939e-05	0.00848868
Col12a1	294.274	-1.6721	0.385348	-4.33918	1.43013e-05	0.00848868
Hk1	4688.07	-0.305402	0.0698116	-4.37467	1.21619e-05	0.00848868
Piezo2	26.7557	-2.41657	0.560478	-4.31162	1.62063e-05	0.00924943
Lmo4	2266.46	-0.424187	0.0987215	-4.29681	1.73273e-05	0.00952298
Drc7	100.611	-5.56494	1.30705	-4.25763	2.06604e-05	0.0109493
Cckbr	168.131	-3.04966	0.722703	-4.2198	2.44518e-05	0.0121651
Rai14	193.404	-2.16061	0.512176	-4.21849	2.45942e-05	0.0121651
C77080	78.1622	-1.51356	0.360336	-4.20042	2.66421e-05	0.0123545
Mettl3	432.658	0.297599	0.0707773	4.20472	2.61404e-05	0.0123545
Hs3st4	1033.1	-1.45528	0.347446	-4.1885	2.80805e-05	0.0126268
Lrguk	139.233	-1.24937	0.301224	-4.14765	3.35906e-05	0.0146603
Asb1	746.438	-0.414365	0.100587	-4.11946	3.7976e-05	0.0161007
Pclo	9727.52	-0.412653	0.100567	-4.10326	4.07369e-05	0.0167915
Oprk1	60.1308	-4.66877	1.14655	-4.07202	4.66082e-05	0.0168687
Slc4a10	6363.18	-0.405102	0.0991565	-4.08548	4.39861e-05	0.0168687
Sema3d	193.843	-1.19746	0.293589	-4.07869	4.52902e-05	0.0168687
Scml4	41.1467	-1.45853	0.357708	-4.07743	4.55361e-05	0.0168687
Zfp395	153.954	-0.624992	0.152844	-4.08907	4.33104e-05	0.0168687
Supt7l	270.534	0.34578	0.0850339	4.06638	4.77494e-05	0.0168703
Igfbp3	153.96	-1.20353	0.297547	-4.04483	5.23614e-05	0.0180695
Lars2	5358.6	1.79352	0.445948	4.02181	5.77527e-05	0.0194771
Crb2	77.1954	-2.2088	0.552162	-4.00028	6.3267e-05	0.0195587
Stx1a	806.51	-1.5564	0.388516	-4.00602	6.17513e-05	0.0195587
Dkkl1	20.6732	-3.73028	0.929341	-4.0139	5.97246e-05	0.0195587
Cplx3	56.3727	-1.65682	0.414092	-4.00108	6.30531e-05	0.0195587
Zbtb46	145.832	-1.63108	0.409748	-3.98069	6.87155e-05	0.0208096
Mrap2	48.6281	-2.11832	0.534252	-3.96502	7.33895e-05	0.0217805
St8sia6	207.347	-1.38455	0.349847	-3.95758	7.57117e-05	0.0220291
Fstl5	519.933	-1.35396	0.343266	-3.94434	8.00187e-05	0.0221885
Vat1l	887.473	-3.35804	0.852465	-3.93921	8.17497e-05	0.0221885
Ccn2	176.666	-3.08808	0.784219	-3.93778	8.22406e-05	0.0221885
Arhgap12	1879.46	0.85775	0.217448	3.94462	7.99281e-05	0.0221885
Acox2	4.88343	-6.33903	1.61158	-3.93342	8.37445e-05	0.0221908
Col8a2	94.3993	-5.20915	1.32807	-3.92235	8.76895e-05	0.0228285
Map3k15	67.7249	-1.87634	0.479131	-3.91613	8.99804e-05	0.023021
Tuba8	45.3003	-1.12085	0.287309	-3.90121	9.57126e-05	0.0236713
Ciao3	322.499	0.394756	0.101088	3.90507	9.41964e-05	0.0236713
Taf3	522.513	0.300495	0.0771377	3.89556	9.79722e-05	0.0238329
Rnasel	210.604	-0.95423	0.246353	-3.87343	0.000107314	0.0256822
Sema3f	73.4927	-2.59121	0.669641	-3.86955	0.000109035	0.0256822
Adamtsl1	117.46	-1.78439	0.46667	-3.82366	0.000131485	0.0278413
Tmem150c	1275.13	0.640721	0.167018	3.83624	0.000124934	0.0278413
Cdkn1c	95.1274	-2.27979	0.597275	-3.81699	0.000135089	0.0278413
Cdh8	2009.89	0.815086	0.213611	3.81574	0.000135773	0.0278413
Ccdc157	331.351	-0.841365	0.220623	-3.81359	0.000136964	0.0278413
Mrm1	102.855	-0.674231	0.175929	-3.83241	0.000126893	0.0278413
Srcin1	4178.21	-0.498329	0.129667	-3.84316	0.000121461	0.0278413
Dlk1	74.6823	-5.04395	1.31767	-3.82793	0.000129228	0.0278413
Kdm4b	996.327	0.281091	0.0733184	3.83384	0.00012616	0.0278413
Atp8b1	71.9575	-1.79798	0.470218	-3.82372	0.000131452	0.0278413
Kap	20.2345	7.04118	1.85377	3.79831	0.000145687	0.0292141
Atp11b	2387.53	-0.339886	0.0899251	-3.77966	0.000157043	0.0297373
Gatc	428.349	0.284653	0.075302	3.78015	0.000156736	0.0297373
Cdc42bpb	2435.13	-0.261274	0.069163	-3.77765	0.000158316	0.0297373
Sik1	215.423	-1.13236	0.298841	-3.78917	0.000151149	0.0297373
Arhgap28	18.7931	-2.69848	0.713786	-3.78052	0.0001565	0.0297373
Top1	3137.13	0.377463	0.100401	3.75954	0.000170223	0.0315743
Gin1	197.872	0.403382	0.107579	3.74964	0.000177091	0.032377
Nfya	467.414	0.404806	0.108033	3.74707	0.000178915	0.032377
Fibcd1	428.85	2.49479	0.671294	3.71639	0.000202087	0.0326471
Prkaa2	963.906	-0.721415	0.194419	-3.71061	0.000206759	0.0326471
Klhl5	1273.94	0.324707	0.0871484	3.72591	0.000194614	0.0326471
Mmd2	2723.27	0.507183	0.136562	3.71393	0.000204067	0.0326471
Vps35l	958.278	0.180128	0.0484998	3.71399	0.000204017	0.0326471
Tle2	192.083	-0.525154	0.141357	-3.71508	0.000203137	0.0326471
Mgat4c	229.841	-1.52364	0.41052	-3.71148	0.000206047	0.0326471
Lbhd2	18.3918	-3.99128	1.07374	-3.71718	0.000201461	0.0326471
Dimt1	329.851	0.451174	0.121174	3.72336	0.000196592	0.0326471
Golgb1	3034.09	-0.231961	0.062514	-3.71055	0.000206808	0.0326471
Vgll3	43.6399	-1.40424	0.377069	-3.72408	0.000196029	0.0326471
Arhgdig	232.633	-0.922647	0.248116	-3.71861	0.00020032	0.0326471
Mest	510.103	-1.24368	0.33543	-3.70772	0.000209131	0.0326663
Sox8	610.02	-0.809709	0.218572	-3.70454	0.000211778	0.0327351
Kcnq5	875.632	-1.52381	0.412927	-3.69026	0.000224027	0.0329142
Prrg4	24.1441	-3.32221	0.899111	-3.69499	0.000219892	0.0329142
Cytl1	7.44467	2.25593	0.610675	3.69416	0.000220616	0.0329142
Tbc1d9b	2430.27	-0.404167	0.109507	-3.69079	0.000223556	0.0329142
Nfe2l1	3668.28	-0.457857	0.123897	-3.69548	0.000219475	0.0329142
Igfn1	53.7791	-3.96094	1.07772	-3.6753	0.000237568	0.0331496
Sulf2	1328.19	-1.00229	0.272079	-3.68383	0.000229753	0.0331496
Slc5a6	199.713	-1.04061	0.28344	-3.67136	0.000241266	0.0331496
Gsta4	375.986	-0.772519	0.209976	-3.67908	0.000234076	0.0331496
Mycbpap	36.5857	-3.31285	0.902066	-3.67251	0.000240179	0.0331496
Foxj1	128.665	-2.47629	0.672519	-3.68211	0.000231311	0.0331496
Arhgap36	16.4937	-3.42475	0.93194	-3.67486	0.000237977	0.0331496
Bmp3	229.793	-2.76882	0.754724	-3.66866	0.000243829	0.0331943
Socs2	235.422	-1.61579	0.440939	-3.66443	0.000247886	0.0334399
Rims1	3488.84	-0.41069	0.11231	-3.65676	0.000255419	0.0340737
Nrarp	292.653	0.413765	0.113957	3.6309	0.000282435	0.0340737
Dhcr24	963.595	-0.874412	0.240474	-3.63621	0.000276678	0.0340737
Kif1b	17447.4	-0.425016	0.11695	-3.63417	0.000278876	0.0340737
Zfp282	304.405	0.348225	0.095752	3.63674	0.00027611	0.0340737
Sytl2	721.41	-1.34402	0.368956	-3.64278	0.000269712	0.0340737
Ap3m2	1882.36	-0.376075	0.103418	-3.63647	0.000276403	0.0340737
Fancc	109.672	-0.679271	0.186069	-3.65064	0.000261589	0.0340737
Tppp	10023.5	-0.507986	0.139871	-3.63181	0.000281436	0.0340737
Vcl	871.409	0.477814	0.130794	3.65319	0.000259003	0.0340737
Arhgef3	1454.63	0.568865	0.156166	3.64269	0.000269802	0.0340737
Sqle	926.861	-0.879523	0.242044	-3.63373	0.000279357	0.0340737
Capn6	35.9509	-2.25569	0.618562	-3.64667	0.000265661	0.0340737
Efhc1	34.6629	-2.2659	0.626454	-3.61703	0.000298004	0.0344046
Ankrd44	284.874	-0.945702	0.261794	-3.61239	0.000303384	0.0344046
Tgm3	7.97681	-3.07256	0.850631	-3.6121	0.000303727	0.0344046
Cfap69	398.567	-1.42134	0.392208	-3.62394	0.000290149	0.0344046
Sdk1	100.39	-1.47464	0.408242	-3.61216	0.000303659	0.0344046
Sdk2	542.01	-1.80143	0.497276	-3.6226	0.00029166	0.0344046
Mapk11	238.305	-0.979461	0.270553	-3.62022	0.000294352	0.0344046
Lipg	19.6775	-2.55309	0.705819	-3.6172	0.000297812	0.0344046
Fbxl13	9.90402	-3.29909	0.914191	-3.60876	0.000307669	0.034429
Col23a1	149.885	-2.80068	0.776663	-3.60604	0.000310902	0.034429
Kcnv1	798.508	-1.10617	0.30659	-3.60797	0.000308604	0.034429
Cd302	157.511	0.462386	0.128804	3.58984	0.000330879	0.0344899
Gpr88	616.75	-4.72695	1.31857	-3.5849	0.000337202	0.0344899
Zbtb8b	45.9462	-0.775332	0.215515	-3.59758	0.000321189	0.0344899
Dync1i1	1585.61	-0.359487	0.100211	-3.58731	0.000334106	0.0344899
Trh	10.5764	-3.27965	0.91051	-3.602	0.000315782	0.0344899
Cpxm2	34.9696	-2.19488	0.610035	-3.59795	0.000320733	0.0344899
Mt1	1506.08	0.52219	0.145779	3.58207	0.000340888	0.0344899
Ppif	379.767	0.592492	0.164903	3.59298	0.00032692	0.0344899
Pinx1	92.9041	0.513833	0.143263	3.58664	0.000334964	0.0344899
Riok2	509.988	0.296447	0.0827724	3.58147	0.000341668	0.0344899
Dusp1	253.427	-1.47339	0.411279	-3.58246	0.000340369	0.0344899
Fads3	349.949	-0.867988	0.241435	-3.59511	0.000324251	0.0344899
Akap17b	615.28	-0.411779	0.11448	-3.59697	0.000321946	0.0344899
Ccdc69	12.3805	1.79302	0.501423	3.57587	0.00034906	0.034998
Rhou	749.33	-0.785814	0.219933	-3.57297	0.000352958	0.0351513
Metrnl	61.5138	-0.650711	0.182248	-3.57047	0.000356348	0.0352523
Havcr1	9.95092	5.91008	1.6582	3.56415	0.000365043	0.0358733
Prdm12	29.4454	-7.09269	1.99643	-3.55269	0.00038131	0.0365811
Arhgap25	82.2968	-2.47599	0.697031	-3.55219	0.000382033	0.0365811
Tmprss7	23.8924	-1.88409	0.529782	-3.55635	0.000376044	0.0365811
Rsph1	67.3416	-2.43936	0.686729	-3.55214	0.000382106	0.0365811
Mettl27	78.9633	-1.01338	0.285759	-3.54627	0.000390725	0.0371664
Rgs22	35.7235	-3.3823	0.956189	-3.53727	0.00040428	0.0382109
Arfgef2	1591.86	-0.544777	0.154302	-3.53059	0.000414642	0.0389422
Tubb4b	1340.61	-0.626166	0.177481	-3.52807	0.000418609	0.0390675
Camk1	482.817	-0.956887	0.27144	-3.52523	0.000423123	0.039242
Nek11	28.9338	-2.08038	0.591228	-3.51875	0.000433587	0.0392601
Plagl1	314.199	-1.26479	0.359615	-3.51707	0.000436338	0.0392601
Rasgef1c	66.604	-3.14434	0.894039	-3.51701	0.000436436	0.0392601
Klf11	94.0857	-1.04099	0.295502	-3.52277	0.000427064	0.0392601
Pcdhb17	346.846	0.324909	0.092384	3.51694	0.000436547	0.0392601
Pcdhb3	124.826	0.941521	0.268031	3.51273	0.000443534	0.0396482
Ptprd	5236.05	-0.742571	0.21161	-3.50915	0.000449535	0.0398897
Herc6	125.372	-1.46042	0.416508	-3.50635	0.0004543	0.0398897
Baiap3	168.073	-2.89622	0.825789	-3.50722	0.000452816	0.0398897
Ncbp1	1183.61	0.323705	0.0924841	3.50011	0.000465059	0.040181
Prag1	278.075	-1.0896	0.311167	-3.50166	0.000462372	0.040181
Tbc1d9	1857.13	-1.05236	0.300698	-3.49972	0.000465741	0.040181
Cfap65	128.966	-3.47785	0.994194	-3.49816	0.000468484	0.040184
Dnm1	13514.6	-0.313722	0.0897525	-3.49542	0.000473322	0.0402403
Lmna	291.424	-0.595141	0.170371	-3.4932	0.000477276	0.0402403
Isl1	32.5531	-6.24788	1.78846	-3.49345	0.000476827	0.0402403
Zcchc17	750.984	0.242741	0.0695706	3.48913	0.000484604	0.0404939
H2aw	437.921	0.580648	0.166446	3.4885	0.000485741	0.0404939
Tmem178b	2637.93	-0.948017	0.272076	-3.48439	0.000493268	0.0407278
Bcl6	1250.07	1.38623	0.398058	3.48249	0.000496781	0.0407278
Cd200	1355.93	-0.785036	0.225422	-3.48251	0.000496731	0.0407278
Spag16	35.7471	-4.39704	1.27063	-3.46052	0.000539134	0.0417221
Col5a1	135.5	-1.37445	0.398489	-3.44916	0.000562331	0.0417221
Idh3b	2719.92	0.234635	0.0676715	3.46727	0.000525778	0.0417221
Kat14	387.899	-0.262736	0.0756808	-3.47163	0.000517308	0.0417221
Eif2a	1036.17	0.245912	0.0712702	3.45042	0.000559725	0.0417221
Ccn1	62.4498	-1.74409	0.505231	-3.45207	0.000556312	0.0417221
Dnajb5	2357.58	0.743503	0.214981	3.45846	0.000543282	0.0417221
Lrrc23	44.7156	-3.39785	0.984768	-3.45041	0.000559734	0.0417221
Lmo1	209.859	1.19249	0.345448	3.45201	0.000556433	0.0417221
Cfap46	81.1836	-2.36514	0.683314	-3.46129	0.000537602	0.0417221
Ap2a2	3656.18	-0.338385	0.0979972	-3.45301	0.000554367	0.0417221
Csrnp1	77.2391	-0.828156	0.238741	-3.46885	0.000522698	0.0417221
Fbxo30	245.197	-0.621724	0.180143	-3.45128	0.000557925	0.0417221
Pfkp	3658.05	-0.70507	0.20401	-3.45605	0.000548156	0.0417221
Rec8	52.4988	-1.64265	0.473801	-3.46695	0.000526393	0.0417221
Shisa2	74.8641	-1.59336	0.459285	-3.46922	0.000521967	0.0417221
Scube3	65.9711	-3.04231	0.881437	-3.45153	0.000557416	0.0417221
Eno4	44.047	-2.33309	0.674729	-3.45782	0.000544564	0.0417221
Fam199x	466.377	-0.681729	0.196443	-3.47037	0.000519747	0.0417221
Rsph4a	108.991	-3.45736	1.00456	-3.44168	0.00057812	0.0426743
Dgke	2107.72	-0.273364	0.0794783	-3.43948	0.000582836	0.0426743
Mapt	7694.73	-0.277245	0.080617	-3.43903	0.000583792	0.0426743
Ebf2	7.73115	-2.62266	0.763184	-3.43647	0.000589348	0.0428693
Ccdc162	38.5394	-2.75562	0.802498	-3.4338	0.000595185	0.0430826
Sh2d3c	146.539	-0.858027	0.250027	-3.43174	0.000599717	0.0431175
Magel2	44.0077	-3.49535	1.01877	-3.43095	0.000601478	0.0431175
Fdft1	778.134	-0.681356	0.198795	-3.42742	0.000609341	0.0434712
Stmn2	3258.83	-1.04753	0.306562	-3.41704	0.000633065	0.0442844
Enoph1	652.217	-0.288136	0.084658	-3.40353	0.000665222	0.0442844
Slc25a13	53.2147	-1.71531	0.501642	-3.4194	0.000627598	0.0442844
Fxyd7	280.733	-1.16748	0.342779	-3.40592	0.000659417	0.0442844
Ate1	1911.44	-0.235153	0.0690402	-3.40603	0.000659143	0.0442844
Bccip	692.538	0.324723	0.0954888	3.40064	0.000672276	0.0442844
Sfrp1	182.689	-2.00594	0.587449	-3.41466	0.000638622	0.0442844
Rtkn2	68.1369	-1.23731	0.362811	-3.41034	0.000648813	0.0442844
Col6a1	457.308	-3.29111	0.963131	-3.41709	0.000632941	0.0442844
Tekt1	33.9655	-2.46776	0.724391	-3.40668	0.000657593	0.0442844
Gm11639	30.426	-3.36309	0.988385	-3.40261	0.000667443	0.0442844
Nol7	654.871	0.291227	0.0853629	3.41164	0.000645744	0.0442844
Atp6ap1l	39.3165	-3.27442	0.959329	-3.41324	0.000641962	0.0442844
Gprin2	62.5461	-0.939813	0.275317	-3.41356	0.000641201	0.0442844
Slc39a4	11.9791	-4.32636	1.27255	-3.39976	0.000674457	0.0442844
Pdgfb	248.508	-0.646686	0.19	-3.4036	0.000665029	0.0442844
Dgcr6	291.623	-0.316737	0.0931628	-3.39982	0.000674297	0.0442844
Slc18a2	59.7935	-1.63058	0.478519	-3.40756	0.000655453	0.0442844
Wdr66	103.919	-1.87921	0.554241	-3.39059	0.000697412	0.0451054
Wdr6	1563.38	-1.13604	0.335071	-3.39043	0.000697837	0.0451054
Car10	776.738	-0.767921	0.226325	-3.393	0.00069131	0.0451054
Itgb3	45.418	-1.04686	0.308924	-3.38873	0.00070216	0.0451054
Isoc1	727.147	0.33872	0.0999494	3.38892	0.000701696	0.0451054
4930447C04Rik	403.623	-1.85137	0.546567	-3.38726	0.00070594	0.0451528
Trpm4	112.69	-0.767712	0.227105	-3.38043	0.000723719	0.046081
Gpr26	2632.97	-0.977132	0.289151	-3.37932	0.000726663	0.046081
Car8	102.964	-1.53915	0.455773	-3.37701	0.00073279	0.0462718
Dgat2	1455.56	1.01787	0.301739	3.37334	0.000742619	0.0466937
H1f0	1639.54	0.246956	0.0732494	3.37144	0.00074777	0.0468192
Cdr2	196.047	-1.95462	0.580653	-3.36624	0.000762003	0.0471981
Fam149a	331.16	-1.09739	0.326031	-3.36592	0.000762889	0.0471981
C3	17.6469	-4.10926	1.22091	-3.36575	0.000763364	0.0471981
Nwd2	811.5	-0.537849	0.159883	-3.36402	0.000768162	0.0472977
Slco3a1	664.51	-0.589667	0.175445	-3.36099	0.00077665	0.0476227
Cstf3	794.991	0.208323	0.0620897	3.35519	0.000793109	0.0482334
Atp6v1c1	3975.75	-0.210623	0.06277	-3.35547	0.000792309	0.0482334
Lig1	126.425	-0.774581	0.231147	-3.35103	0.000805105	0.0483682
Dip2a	1475.57	-0.808288	0.241167	-3.35157	0.000803549	0.0483682
Ttll8	37.8754	-1.30991	0.390762	-3.35218	0.000801781	0.0483682
Etl4	1134.42	-1.41127	0.42131	-3.34972	0.000808935	0.0484024
Snx7	225.822	-0.666753	0.199122	-3.34847	0.000812601	0.0484264
Bend7	48.1282	-1.2143	0.364886	-3.32791	0.000875016	0.0491837
Pcdh18	101.922	-0.92126	0.276917	-3.32685	0.00087834	0.0491837
Pcdh7	2044.63	-1.16087	0.34835	-3.3325	0.000860697	0.0491837
Slc10a4	16.2076	-3.51739	1.0535	-3.33876	0.000841519	0.0491837
Hmgb1	589.301	0.326684	0.0977765	3.34113	0.00083438	0.0491837
Ccdc114	50.0376	-1.90458	0.571049	-3.33524	0.000852259	0.0491837
Cln8	445.267	-0.43337	0.129899	-3.3362	0.000849326	0.0491837
Hydin	72.9637	-3.17358	0.952091	-3.33328	0.000858296	0.0491837
Ttc21a	44.3549	-4.26574	1.28073	-3.33072	0.000866216	0.0491837
Sesn1	1381.85	0.713347	0.213645	3.33894	0.000840986	0.0491837
Tmem97	78.7933	-0.684848	0.20575	-3.32855	0.000872997	0.0491837
Ankfn1	54.4404	-3.85364	1.15824	-3.32714	0.000877434	0.0491837
Syngr1	4868.99	-0.722072	0.21631	-3.33814	0.000843404	0.0491837
Dop1b	1578.86	-0.219858	0.0660772	-3.32729	0.000876954	0.0491837
Nrep	1584.38	0.644407	0.192986	3.33914	0.000840382	0.0491837
Slc14a2	9.33371	-4.39671	1.31998	-3.3309	0.000865662	0.0491837
Nelfcd	423.204	-0.268967	0.0809768	-3.32153	0.000895254	0.0492025
Cgn	62.6629	-1.83544	0.552422	-3.32253	0.000892057	0.0492025
Nxph4	17.1879	-2.49178	0.749739	-3.32354	0.000888839	0.0492025
Doc2b	2799.83	1.90604	0.573175	3.3254	0.000882909	0.0492025
Spock1	3435.15	-1.43657	0.432321	-3.32292	0.000890812	0.0492025
Optn	259.686	-0.912521	0.275597	-3.31107	0.000929397	0.0493784
Fam129b	337.95	-0.917007	0.276953	-3.31105	0.000929457	0.0493784
Slc26a7	12.7038	-3.16071	0.954455	-3.31153	0.000927874	0.0493784
Rcc2	1420.37	0.316451	0.0955477	3.31197	0.000926426	0.0493784
Cdh13	1001.52	-2.10961	0.635601	-3.31908	0.00090314	0.0493784
Tbc1d16	1307.79	0.306194	0.0923851	3.31432	0.000918666	0.0493784
Efr3b	2329.66	-0.810242	0.244651	-3.31182	0.000926907	0.0493784
Tshr	9.4971	-2.2028	0.665322	-3.31087	0.000930053	0.0493784
Dnah11	60.61	-4.29468	1.29734	-3.31037	0.000931731	0.0493784
Ccdc80	94.2867	-1.2798	0.385913	-3.31631	0.000912161	0.0493784
