## Supplementary File 5 for "Effects of prenatal maternal immune activation and exposure to circadian disruption during adolescence: exploring the two-hit model of neurodevelopmental disorders"

### Sheet: BrownHubGenes_M
Gene_name	Gene_ID
Ift20	ENSMUSG00000001105
A830018L16Rik	ENSMUSG00000057715
Jph1	ENSMUSG00000042686
Nop58	ENSMUSG00000026020
2810025M15Rik	ENSMUSG00000049881
Sertad4	ENSMUSG00000016262
Mindy3	ENSMUSG00000026767
Gm37811	ENSMUSG00000102900
Mrps26	ENSMUSG00000037740
Pkig	ENSMUSG00000035268
Rae1	ENSMUSG00000027509
Tdo2	ENSMUSG00000028011
Gucy1b1	ENSMUSG00000028005
Gm17494	ENSMUSG00000057359
Snrnp40	ENSMUSG00000074088
Mtfr1l	ENSMUSG00000046671
Hnrnpdl	ENSMUSG00000029328
Rfc5	ENSMUSG00000029363
Daglb	ENSMUSG00000039206
Ntf3	ENSMUSG00000049107
Ccdc106	ENSMUSG00000035228
Erf	ENSMUSG00000040857
Uba2	ENSMUSG00000052997
2410002F23Rik	ENSMUSG00000045411
Abhd17c	ENSMUSG00000038459
Rras2	ENSMUSG00000055723
Mak16	ENSMUSG00000031578
Orc6	ENSMUSG00000031697
Utp4	ENSMUSG00000041438
Nob1	ENSMUSG00000003848
Tmem136	ENSMUSG00000048503
Usp2	ENSMUSG00000032010
Elmod1	ENSMUSG00000041986
Rpl4	ENSMUSG00000032399
Irak1bp1	ENSMUSG00000032251
Msl2	ENSMUSG00000066415
Akap7	ENSMUSG00000039166
Clvs2	ENSMUSG00000019785
BC025920	ENSMUSG00000074862
Rack1	ENSMUSG00000020372
Rab34	ENSMUSG00000002059
Krt9	ENSMUSG00000051617
Ddx42	ENSMUSG00000020705
Rab40b	ENSMUSG00000025170
Gm48482	ENSMUSG00000113167
Ankmy2	ENSMUSG00000036188
Zc3h14	ENSMUSG00000021012
B3galnt2	ENSMUSG00000039242
Tubb2b	ENSMUSG00000045136
2810049E08Rik	ENSMUSG00000100891
Tmem161b	ENSMUSG00000035762
Btf3	ENSMUSG00000021660
Nim1k	ENSMUSG00000095930
Ppif	ENSMUSG00000021868
Nt5dc2	ENSMUSG00000071547
Pabpc1	ENSMUSG00000022283
Dcaf13	ENSMUSG00000022300
Eny2	ENSMUSG00000022338
Fam84b	ENSMUSG00000072568
Eif3d	ENSMUSG00000016554
Ppp1r1a	ENSMUSG00000022490
B4galt4	ENSMUSG00000022793
Akain1	ENSMUSG00000091636
Slc39a6	ENSMUSG00000024270
Ccdc112	ENSMUSG00000071855
Gpc4	ENSMUSG00000031119
Slitrk2	ENSMUSG00000036790
Naa10	ENSMUSG00000031388
Bex2	ENSMUSG00000042750
Tsr2	ENSMUSG00000025264
Mageh1	ENSMUSG00000047238
Mcm6	ENSMUSG00000026355
Rgs13	ENSMUSG00000051079
Fam163b	ENSMUSG00000009216
Nek6	ENSMUSG00000026749
Neurod1	ENSMUSG00000034701
Ssrp1	ENSMUSG00000027067
Chst1	ENSMUSG00000027221
Lin7c	ENSMUSG00000027162
Gfra4	ENSMUSG00000027316
Btbd3	ENSMUSG00000062098
Pkia	ENSMUSG00000027499
Gatb	ENSMUSG00000028085
E330034L11Rik	ENSMUSG00000106383
Plppr5	ENSMUSG00000033342
Zgrf1	ENSMUSG00000051278
Nfx1	ENSMUSG00000028423
Igfbpl1	ENSMUSG00000035551
Nfib	ENSMUSG00000008575
Fam76a	ENSMUSG00000028878
Thap3	ENSMUSG00000039759
Tnip2	ENSMUSG00000059866
Zfp932	ENSMUSG00000066613
Asphd2	ENSMUSG00000029348
Gm42864	ENSMUSG00000105152
Vps37b	ENSMUSG00000066278
Orai2	ENSMUSG00000039747
Actl6b	ENSMUSG00000029712
Ahcyl2	ENSMUSG00000029772
Lrrtm4	ENSMUSG00000052581
Gcfc2	ENSMUSG00000035125
H1fx	ENSMUSG00000044927
Gm9885	ENSMUSG00000052629
Thrsp	ENSMUSG00000035686
Dgat2	ENSMUSG00000030747
Rps15a	ENSMUSG00000008683
Tfdp1	ENSMUSG00000038482
Fbxo25	ENSMUSG00000038365
Plekha2	ENSMUSG00000031557
Bag4	ENSMUSG00000037316
Colgalt1	ENSMUSG00000034807
Enkd1	ENSMUSG00000013155
Ist1	ENSMUSG00000031729
Galns	ENSMUSG00000015027
Parp6	ENSMUSG00000025237
Aagab	ENSMUSG00000037257
Bclaf1	ENSMUSG00000037608
Hace1	ENSMUSG00000038822
Slc26a10	ENSMUSG00000040441
Vstm2a	ENSMUSG00000048834
Ccdc85a	ENSMUSG00000032878
Nprl3	ENSMUSG00000020289
Limd2	ENSMUSG00000040699
Ddx5	ENSMUSG00000020719
F730043M19Rik	ENSMUSG00000052125
Rbm24	ENSMUSG00000038132
Prr7	ENSMUSG00000034686
Rasa1	ENSMUSG00000021549
Synpr	ENSMUSG00000056296
Lacc1	ENSMUSG00000044350
Ankrd46	ENSMUSG00000048307
Fbxl6	ENSMUSG00000022559
Zfp251	ENSMUSG00000022526
Kcnj4	ENSMUSG00000044216
Rogdi	ENSMUSG00000022540
Rbfox1	ENSMUSG00000008658
Ets2	ENSMUSG00000022895
Mas1	ENSMUSG00000068037
Zfp13	ENSMUSG00000062012
Slc37a1	ENSMUSG00000024036
Prelid3a	ENSMUSG00000024530
Stx3	ENSMUSG00000041488
Fra10ac1	ENSMUSG00000054237
Trub1	ENSMUSG00000025086

### Sheet: PurpleHubGenes_M
Gene_name	Gene_ID
Frzb	ENSMUSG00000027004
Faah	ENSMUSG00000034171
Snca	ENSMUSG00000025889
Zfp580	ENSMUSG00000055633
Grik5	ENSMUSG00000003378
Arfip2	ENSMUSG00000030881
Cdipt	ENSMUSG00000030682
Tsnax	ENSMUSG00000056820
Plppr2	ENSMUSG00000040563
Rrp1	ENSMUSG00000061032
R3hdm4	ENSMUSG00000035781
Hn1	None
Tmed9	ENSMUSG00000058569
Klhl22	ENSMUSG00000022750
Klhl26	ENSMUSG00000055707
Map2k1	ENSMUSG00000004936
Sec14l2	ENSMUSG00000003585
Grb2	ENSMUSG00000059923
Hspa2	ENSMUSG00000059970
Cplx2	ENSMUSG00000025867
Phyhip	ENSMUSG00000003469
Mapk1	ENSMUSG00000063358
Mpp3	ENSMUSG00000052373

### Sheet: CyanHubGenes_M
Gene_name	Gene_ID
Capzb	ENSMUSG00000028745
Mrpl20	ENSMUSG00000029066
Arpc3	ENSMUSG00000029465
Capza2	ENSMUSG00000015733
Arf5	ENSMUSG00000020440
Gpm6a	ENSMUSG00000031517
Smim7	ENSMUSG00000044600
Thyn1	ENSMUSG00000035443
Timm8b	ENSMUSG00000039016
Tspyl1	ENSMUSG00000047514
Mat2b	ENSMUSG00000042032
Pfn1	ENSMUSG00000018293
Mir22hg	ENSMUSG00000085148
Zmat2	ENSMUSG00000001383
Cnih2	ENSMUSG00000024873
Uqcr11	ENSMUSG00000020163

### Sheet: GreenHubGenes_M
Gene_name	Gene_ID
Chmp5	ENSMUSG00000028419
Rnf11	ENSMUSG00000028557
Cmpk1	ENSMUSG00000028719
Cdc42	ENSMUSG00000006699
Slc30a9	ENSMUSG00000029221
Ociad1	ENSMUSG00000029152
Grsf1	ENSMUSG00000044221
Nt5c3	ENSMUSG00000029780
M6pr	ENSMUSG00000007458
Bnip3	ENSMUSG00000078566
Gcsh	ENSMUSG00000034424
Ube2q2	ENSMUSG00000032307
Tspan3	ENSMUSG00000032324
Cox5a	ENSMUSG00000000088
Rab11a	ENSMUSG00000004771
Rab1	None
Ppp2ca	ENSMUSG00000020349
Txndc17	ENSMUSG00000020803
Laptm4a	ENSMUSG00000020585
Ddx1	ENSMUSG00000037149
Ywhaq	ENSMUSG00000076432
Setd3	ENSMUSG00000056770
Gdi2	ENSMUSG00000021218
Ghitm	ENSMUSG00000041028
Sucla2	ENSMUSG00000022110
Golph3	ENSMUSG00000022200
Cct8	ENSMUSG00000025613
Acbd5	ENSMUSG00000026781
Selenot	ENSMUSG00000075700
Taf13	ENSMUSG00000048100
Tmed5	ENSMUSG00000063406
Scoc	ENSMUSG00000063253
Pafah1b2	ENSMUSG00000003131
Slc35e3	ENSMUSG00000060181
Hsp90aa1	ENSMUSG00000021270
Selenok	ENSMUSG00000042682
Dhrs1	ENSMUSG00000002332
Ppp2cb	ENSMUSG00000009630
Dync1li1	ENSMUSG00000032435
Rtn4	ENSMUSG00000020458
Ppp2r2a	ENSMUSG00000022052
Ttll7	ENSMUSG00000036745
Impad1	None
Gbe1	ENSMUSG00000022707
Luzp2	ENSMUSG00000063297
Fam169a	ENSMUSG00000041817

### Sheet: Skyblue3HubGenes_M
Gene_name	Gene_ID
Ran	ENSMUSG00000029430
Ywhae	ENSMUSG00000020849
Hsbp1	ENSMUSG00000031839

### Sheet: RoyalblueHubGenes_F
Gene_name	Gene_ID
Fndc5	ENSMUSG00000001334
Scn1b	ENSMUSG00000019194
Lrrc20	ENSMUSG00000037151
